# Genomic fidelity and evolution of cancer patient-derived organoids

**DOI:** 10.64898/2025.12.10.693393

**Authors:** Linoy Raz, Haia Khoury, Tal Ben-Yishay, Ron Saad, Amjad Zoabi, Giulia Orlandi, Sara Donzelli, Giovanni Blandino, Uri Ben-David

**Affiliations:** Department of Human Molecular Genetics and Biochemistry, Faculty of Medicine, Tel Aviv University, Tel Aviv, Israel; The Blavatnik School of Computer Science, Faculty of Exact Sciences, Tel Aviv University, Tel Aviv, Israel; Translational Oncology Research Unit, IRCCS Regina Elena National Cancer Institute, Rome, 00144, Italy

## Abstract

**Background:** Patient-derived organoids (PDOs) are gaining recognition as a promising *ex vivo* model for cancer research, offering advantages over traditional 2D cell lines by better recapitulating tumor biology.

**Results:** In this study, we assess the genomic stability and evolution of PDOs by analyzing copy-number alterations (CNAs) in 300 PDO samples across 16 cancer types. These results are compared with data from previously analyzed patient-derived xenografts (PDXs). We observe that PDOs exhibit genomic evolution over passaging, with an increasing divergence from the original tumor genome over time. Importantly, across cancer types, PDOs maintain higher genomic fidelity and are more genetically similar to their tumors of origin than PDX models. Moreover, PDOs show greater genomic stability during culture passaging compared to PDXs.

**Conclusions:** These findings position PDOs as a reliable and representative model for cancer research, while highlighting the need to carefully track their genomic evolution in culture.
