## Supplementary table 1 for "Genomic fidelity and evolution of cancer patient-derived organoids"

### Sheet: Sheet1
Study	Cancer type	Patients	Models (tumors)	PDO samples	Data source	Passage in dataset	Passage number sequnced	Passaging criteria
Derouet et al., Scientific Reports, 2020	Esophageal cancer	7	7	7	data obtained directly from author	No
Tang et al., Science, 2022	Prostate cancer	14	14	14	https://www.cbioportal.org/study/cnSegments?id=prad_mskcc_cheny1_organoids_2014, https://www.cbioportal.org/study/summary?id=prad_organoids_msk_2022	No		80-90% confluence
Yan et al., Gut, 2020	Colorectal cancer	18	22	32	data obtained directly from author	No
Pauli et al., Cancer Discovery, 2017	Colorectal cancer, uterine cancer, bladder cancer, pancreatic cancer, neuroendocrine cancer, renal cancer, ovarian cancer, leiomyosarcoma	14	14	27	Supplementary table 1	No		300-500 um in size
Minoli et al., Nature Communications, 2023	Bladder cancer	21	21	21	https://github.com/demichelislab/BLCa_organoids_data	No
Yan et al., Cell Stem Cell, 2023	Gastric cancer	34	42	47	data obtained directly from author	No
Engel et al., JGHF, 2022	Colorectal cancer	12	12	12	data obtained directly from author	Yes	2026-01-07
Lee et al., Cell, 2018	Bladder cancer	19	19	68	https://www.cbioportal.org/study/cnSegments?id=bladder_columbia_msk_2018	Yes	In dataseet	Every 2–3 weeks
Ishikawa et al., iScience, 2023	Salivary gland cancer	2	2	3	data obtained directly from author	No	2026-02-05	Every 7-21 days
Millen et al., Med, 2023	Head and Neck cancer	7	7	7	https://ega-archive.org/datasets/EGAD00001010134	No		Every 7-14 days
Nuciforo et al., Cell Reports, 2018	Liver cancer	10	10	13	https://ega-archive.org/datasets/EGAD00001004205	No	early passage - P3–P4, late-passages - ≥P8
Chen et al., Nature communications, 2025	Urothelial cancer	36	36	36	https://www.cbioportal.org/study/summary?id=blca_pdx_msk_2025	No		Every 1-2 weeks
Blandino et al., J Exp Clin Cancer Res, 2024	Bladder cancer, uterine cancer, epithelial cancer, skin cancer, head and neck cancer	11	13	13	this study	No		Every 5–9 days
Total		205	219	300
